# Ribosome elongation kinetics of consecutively charged residues are coupled to electrostatic force

**DOI:** 10.1101/2021.08.04.455055

**Authors:** Sarah E. Leininger, Judith Rodriguez, Quyen V. Vu, Yang Jiang, Mai Suan Li, Carol Deutsch, Edward P. O’Brien

## Abstract

The speed of protein synthesis can dramatically change when consecutively charged residues are incorporated into an elongating nascent protein by the ribosome. The molecular origins of this class of allosteric coupling remain unknown. We demonstrate, using multi-scale simulations, that positively charged residues generate large forces that pull the P-site amino acid away from the A-site amino acid. Negatively charged residues generate forces of similar magnitude but opposite direction. And that these conformational changes, respectively, raise and lower the transition state barrier height to peptide bond formation, explaining how charged residues mechanochemically alter translation speed. This mechanochemical mechanism is consistent with *in vivo* ribosome profiling data exhibiting a proportionality between translation speed and the number of charged residues, experimental data characterizing nascent chain conformations, and a previously published cryo-EM structure of a ribosome-nascent chain complex containing consecutive lysines. These results expand the role of mechanochemistry in translation, and provide a framework for interpreting experimental results on translation speed.

For table of contents use only.
