## Supplemental File 1 for "Ribosome elongation kinetics of consecutively charged residues are coupled to electrostatic force"

id	gene	position(codon)	size	region
1	YKL005C	179	5	SPRKRKRSP
2	YPL083C	402	5	STKKKRKAY
3	YPL181W	210	5	SSRRRRRNS
4	YDR463W	351	5	IPKRKRKYI
5	YAL019W	338	5	SNKRKRRAA
6	YMR172W	381	5	GIKRRRRNT
7	YPL023C	352	5	ANRKRRRHS
8	YPL162C	73	5	ILKKRRRSL
9	YBR055C	81	5	AQKKKKRAN
10	YOR004W	208	5	SVKKKKKVN
11	YKL038W	475	5	STKKRRKSY
12	YDR475C	587	5	MARKRRKSM
13	YGR047C	604	5	TFRKKKRTP
14	YGL008C	95	5	VLKRRKKYG
15	YFR029W	364	5	ASKKKKKNW
16	YEL050C	81	5	LIKRRRKLS
17	YOL078W	646	5	FNKKKKRTN
18	YPL268W	120	5	MTRRRRKFY
19	YOR052C	78	5	TTKKKKKNA
20	YLR219W	320	5	TTRRKKRPP
21	YFL054C	257	5	VSRKKKRTS
22	YDR176W	612	5	VPKKRKKHH
23	YBR005W	64	5	ANRRRRRMG
24	YGL086W	523	5	TQRKKRKLT
25	YAL025C	272	5	SAKRRKKGT
26	YEL038W	109	5	FIKRKKRVF
27	YGR245C	314	5	TVKKKKKNG
28	YPL008W	147	5	PLRKKRKGA
29	YJL155C	110	5	STRKRRKWL
30	YDR005C	328	5	YNRKRKRVA
31	YLR249W	1009	5	GGKKKKKLS
32	YJL127C	519	5	NSRKRRKYL
33	YPL082C	205	5	MARRKKKMS
34	YGR202C	61	5	TPRKRRRLT
35	YDL220C	327	5	GSKRKRKLS
36	YKL109W	54	5	GSKKKKKSS
37	YOR272W	262	5	AARKRRKLT
38	YLL013C	355	5	NGKKKKKAN
39	YLR051C	75	5	ANKKKKKNV
40	YLR328W	53	5	NIKRKKKHP
41	YLR310C	806	5	VSKRKKKYP
42	YDL031W	704	5	FMKRRRKQL
43	YMR076C	1208	5	SQKKKKKVH
44	YAL035W	283	5	YSKKKKRTT
45	YPR041W	152	5	GSKKKKKAA
46	YEL055C	312	5	ISKKRKKTN
