## Supplemental File 2 for "Ribosome elongation kinetics of consecutively charged residues are coupled to electrostatic force"

index	gene	position(codon)	size	region
1	YDR239C	366	5	SNEDDDDGL
2	YER088C	529	5	SNDDDEDNV
3	YML088W	546	5	VGDDEDEQL
4	YKL064W	237	5	SNDEEDEYN
5	YDR457W	1944	5	FSDEDDDMG
6	YKL040C	148	5	LTEEDEEVS
7	YLL043W	580	5	NNDDDEEFG
8	YGL035C	337	5	GGEDEEDGL
9	YGL244W	72	5	GSEEEEEAN
10	YOR119C	410	5	FSDDEEDGS
11	YMR044W	298	5	HFEDDEDWS
12	YGR271W	1406	5	NIDDEEELQ
13	YOR042W	333	5	GFEDDEDVP
14	YKL125W	277	5	SGDDDDENC
15	YOL070C	233	5	QLEEEEEGN
16	YJR067C	81	5	FGDEDEDLS
17	YNL227C	505	5	QTDDDEDWS
18	YNL216W	365	5	FTDEEDEFI
19	YLR011W	54	5	LYEDDDELI
20	YDR348C	460	5	HNEDEEDVY
21	YPR057W	67	5	MYDDEDEGA
22	YDR325W	517	5	SVDEEDENG
23	YPR174C	72	5	PADEEEESV
24	YDR395W	877	5	TPEEEEEYF
25	YOL052C	206	5	YIEDDDETF
26	YMR091C	80	5	HVDEEEDLS
27	YML059C	307	5	LIDEEDESV
28	YER032W	763	5	LLDEDEDVG
29	YGR047C	790	5	QMDDEEELA
30	YPR083W	143	5	SGDDDDDNH
31	YMR060C	179	5	TLEDDEEFV
32	YGR250C	68	5	LQEEEDDHC
33	YNL103W	591	5	LGDDDEDLL
34	YOR322C	424	5	VNEDEEDQP
35	YGR258C	710	5	FSEDEEDNI
36	YMR277W	459	5	LVDDDDELY
37	YMR277W	647	5	NNDDDEDIP
38	YDR138W	82	5	AIEDEEENN
39	YBL017C	523	5	NADEDDDPQ
40	YLR247C	811	5	LSEDEDEHM
41	YMR308C	824	5	NIDEEEDFT
42	YJR002W	279	5	FADEEDEPN
43	YOL019W	293	5	LNEEEDDGM
44	YDR464W	79	5	FVDEEDELV
45	YDR002W	80	5	TMEEDEEVL
46	YFL008W	1102	5	TIEDEDEPF
47	YML098W	132	5	VTDDDEEAA
48	YBL105C	1027	5	SGDDEDEVF
49	YOR206W	105	5	SSEEEEDMG
50	YGL082W	310	5	QIEDDEELA
51	YMR037C	275	5	LNDDDDDTN
52	YFL047W	67	5	VQEDEDEGV
53	YBL007C	187	5	APDEDEEGP
54	YPL093W	472	5	NSDDEEEIY
55	YBR148W	99	5	VLEDEDDAL
56	YNL268W	94	5	INEDEEEAH
57	YBR207W	97	5	NVEEEEEIY
58	YPR135W	429	5	NFEDEEDFI
59	YJL098W	786	5	LQDEEEDAV
60	YDR022C	137	5	SNDEEEELS
61	YDL153C	67	5	AMDEDDESI
62	YDL153C	108	5	LPEEDEENG
63	YGR233C	217	5	TNDDDDDNN
64	YNR031C	283	5	NFEDDEENF
65	YGR017W	186	5	HHEDEDDYY
66	YNR013C	315	5	GNEEDEDGN
67	YML093W	111	5	YQEEEDEGG
68	YIL045W	117	5	LGEEEDEIS
69	YFR003C	79	5	QNEDEEECN
70	YNL224C	487	5	SYEDDEDMA
71	YLR182W	631	5	GIEEEEESF
72	YDR267C	231	5	MGDDEDDQQ
73	YJR050W	197	5	VNEDEEEMS
74	YGR202C	375	5	SQEDDEDTN
75	YFR022W	423	5	SQEEEEEYL
76	YOR254C	624	5	YSEEDDEYS
77	YOR207C	523	5	TTDDEEEPI
78	YHR080C	694	5	YGDDDDDLY
79	YDL122W	594	5	TSDDEDEYI
80	YNR006W	257	5	TPEDEEELI
81	YKL099C	85	5	HGDEEDESL
82	YOR304W	157	5	MADEEEEIV
83	YMR199W	266	5	TMDEDEELN
84	YLL022C	152	5	GSEEEEENV
85	YDL031W	115	5	TGDDEDDVN
86	YDR416W	170	5	TQEDEEEST
87	YGR274C	65	5	LADDDDDLP
88	YJR084W	378	5	ANEDEEEQL
89	YAL035W	331	5	LGDDDEEGT
90	YHR158C	676	5	VADEDDEIG
91	YGL229C	546	5	NIDDDDDMS
92	YFR040W	265	5	NNDDDDDAN
93	YAL016W	87	5	AQDDEDEVF
