## Supplemental File 3 for "Ribosome elongation kinetics of consecutively charged residues are coupled to electrostatic force"

### Sheet: Positive
Category	Term	Count	Fold Enrichment	p-value	Benjamini corrected p-value	Genes
GOTERM_BP_DIRECT	GO:0001732~formation of cytoplasmic translation initiation complex	2	63.1477	0.0306027	1	YAL035W, YPR041W
GOTERM_BP_DIRECT	GO:0000466~maturation of 5.8S rRNA from tricistronic rRNA transcript (SSU-rRNA, 5.8S rRNA, LSU-rRNA)	3	19.9414	0.00920102	1	YOR272W, YDL031W, YAL025C
GOTERM_BP_DIRECT	GO:0000463~maturation of LSU-rRNA from tricistronic rRNA transcript (SSU-rRNA, 5.8S rRNA, LSU-rRNA)	3	10.2402	0.0328279	1	YOR272W, YDL031W, YAL025C
UP_SEQ_FEATURE	compositionally biased region:Asp/Glu-rich (acidic)	4	8.8036	0.00967405	0.841642	YGL008C, YKL109W, YPR041W, YAL025C
INTERPRO	IPR014729:Rossmann-like alpha/beta/alpha sandwich fold	3	8.21626	0.0490433	1	YDR475C, YLR328W, YGR202C
INTERPRO	IPR016024:Armadillo-type fold	7	7.14566	0.00033418	0.0414383	YGR245C, YLR249W, YLL013C, YMR076C, YEL055C, YPR041W, YPL082C
INTERPRO	IPR011989:Armadillo-like helical	4	6.80539	0.0192551	1	YLR249W, YLL013C, YMR076C, YPL082C
UP_SEQ_FEATURE	domain:Helicase ATP-binding	4	6.4634	0.0221835	1	YDL031W, YPL008W, YAL019W, YPL082C
GOTERM_CC_DIRECT	GO:0030687~preribosome, large subunit precursor	4	5.72503	0.0303323	0.697642	YAL035W, YOR272W, YDL031W, YAL025C
GOTERM_MF_DIRECT	GO:0004386~helicase activity	4	5.28108	0.0364872	1	YDL031W, YPL008W, YAL019W, YPL082C
UP_KEYWORDS	Helicase	4	5.24756	0.0379217	0.451227	YDL031W, YPL008W, YAL019W, YPL082C
GOTERM_BP_DIRECT	GO:0000122~negative regulation of transcription from RNA polymerase II promoter	4	4.85752	0.0457957	1	YKL005C, YKL038W, YAL019W, YJL127C
UP_KEYWORDS	Repressor	4	4.80618	0.0472214	0.451227	YKL005C, YPL181W, YKL038W, YDR005C
GOTERM_CC_DIRECT	GO:0005730~nucleolus	8	3.84485	0.00367974	0.126951	YOR272W, YDL031W, YLR051C, YGR245C, YDR005C, YOR004W, YEL055C, YAL025C
UP_KEYWORDS	Ribosome biogenesis	5	3.59121	0.0461504	0.451227	YOR272W, YDL031W, YLR051C, YGR245C, YOR004W
UP_SEQ_FEATURE	mutagenesis site	17	2.96866	5.5014e-05	0.00957244	YMR172W, YPL008W, YLR249W, YLL013C, YDL220C, YBR005W, YGL008C, YOR272W, YFR029W, YEL050C, YPL181W, YGR047C, YKL109W, YDR463W, YPL082C, YJL127C, YGL086W
UP_KEYWORDS	Cell cycle	7	2.92194	0.027893	0.451227	YLR310C, YPL008W, YGR245C, YMR076C, YDL220C, YAL025C, YGL086W
GOTERM_BP_DIRECT	GO:0007049~cell cycle	7	2.85183	0.0306096	1	YLR310C, YPL008W, YGR245C, YMR076C, YDL220C, YAL025C, YGL086W
UP_KEYWORDS	DNA-binding	8	2.57775	0.0295235	0.451227	YKL038W, YPL008W, YAL019W, YGR047C, YKL109W, YDR463W, YPL082C, YDL220C
UP_KEYWORDS	Transcription regulation	9	2.42576	0.0255745	0.451227	YDR176W, YKL005C, YMR172W, YPL181W, YKL038W, YGR047C, YKL109W, YDR005C, YPL082C
GOTERM_MF_DIRECT	GO:0003677~DNA binding	9	2.41513	0.0239668	1	YKL038W, YPL008W, YAL019W, YGR047C, YKL109W, YEL055C, YDR463W, YPL082C, YDL220C
GOTERM_BP_DIRECT	GO:0006351~transcription, DNA-templated	10	2.3965	0.0174401	1	YDR176W, YKL005C, YMR172W, YPL181W, YKL038W, YGR047C, YKL109W, YDR005C, YEL055C, YPL082C
GOTERM_BP_DIRECT	GO:0006355~regulation of transcription, DNA-templated	9	2.23312	0.0387591	1	YDR176W, YKL005C, YMR172W, YPL181W, YKL038W, YGR047C, YKL109W, YDR005C, YPL082C
UP_KEYWORDS	Transcription	9	2.19145	0.0432692	0.451227	YDR176W, YKL005C, YMR172W, YPL181W, YKL038W, YGR047C, YKL109W, YDR005C, YPL082C
UP_KEYWORDS	Phosphoprotein	32	1.96752	4.47967e-06	0.000385251	YDR176W, YMR172W, YOL078W, YLR310C, YLR219W, YLR249W, YLL013C, YLR328W, YPR041W, YPL023C, YPL181W, YKL038W, YMR076C, YDR463W, YGR202C, YGL086W, YOR052C, YKL005C, YPL008W, YDR475C, YOR004W, YDL220C, YGL008C, YAL035W, YDL031W, YAL019W, YGR047C, YGR245C, YJL155C, YDR005C, YEL055C, YPL082C
UP_KEYWORDS	Nucleus	25	1.86543	0.000544645	0.0234197	YDR176W, YMR172W, YLR051C, YLR328W, YAL025C, YOR272W, YPL181W, YKL038W, YBR055C, YMR076C, YKL109W, YDR463W, YPL083C, YGL086W, YOR052C, YKL005C, YPL008W, YOR004W, YEL038W, YDL031W, YAL019W, YGR047C, YGR245C, YDR005C, YPL082C
GOTERM_CC_DIRECT	GO:0005634~nucleus	28	1.66143	0.00105621	0.0728782	YDR176W, YMR172W, YLR051C, YLR310C, YLR328W, YAL025C, YOR272W, YPL181W, YKL038W, YBR055C, YMR076C, YKL109W, YDR463W, YPL083C, YGR202C, YGL086W, YOR052C, YKL005C, YPL008W, YOR004W, YEL038W, YDL031W, YAL019W, YGR047C, YGR245C, YDR005C, YPL082C, YJL127C
