## Supplemental File 4 for "Ribosome elongation kinetics of consecutively charged residues are coupled to electrostatic force"

### Sheet: Negative
Gene Ontology from Negative Regions
Category	Term	Count	Fold Enrichment	p-value	Benjamini corrected p-value	Genes
INTERPRO	IPR007587:SIT4 phosphatase-associated protein family	3	44.5853	0.00160343	0.306255	YGL229C, YJL098W, YFR040W
UP_SEQ_FEATURE	repeat:UIM 2	2	43.0183	0.0452874	1	YNR006W, YML088W
UP_SEQ_FEATURE	repeat:UIM 1	2	43.0183	0.0452874	1	YNR006W, YML088W
GOTERM_BP_DIRECT	GO:0002092~positive regulation of receptor internalization	2	42.5824	0.0457212	1	YOR322C, YFR022W
INTERPRO	IPR003903:Ubiquitin interacting motif	3	25.4773	0.00543241	0.518795	YNR006W, YML088W, YDR464W
INTERPRO	IPR000008:C2 calcium-dependent membrane targeting	3	11.8894	0.0249203	1	YBL105C, YGR271W, YOR254C
GOTERM_BP_DIRECT	GO:0000480~endonucleolytic cleavage in 5'-ETS of tricistronic rRNA transcript (SSU-rRNA, 5.8S rRNA, LSU-rRNA)	5	10.3022	0.00122327	0.148299	YML093W, YKL099C, YDR457W, YJR002W, YDL153C
GOTERM_BP_DIRECT	GO:0000472~endonucleolytic cleavage to generate mature 5'-end of SSU-rRNA from (SSU-rRNA, 5.8S rRNA, LSU-rRNA)	5	9.98024	0.00138167	0.148299	YML093W, YKL099C, YDR457W, YJR002W, YDL153C
INTERPRO	IPR001005:SANT/Myb domain	3	9.90784	0.0351663	1	YOR304W, YER088C, YNL216W
GOTERM_BP_DIRECT	GO:0000082~G1/S transition of mitotic cell cycle	4	9.8267	0.0071958	0.386175	YGL229C, YDR002W, YJL098W, YFR040W
UP_SEQ_FEATURE	repeat:HEAT 5	3	9.21821	0.0403956	1	YDR325W, YMR308C, YAL016W
GOTERM_MF_DIRECT	GO:0004722~protein serine/threonine phosphatase activity	3	9.12516	0.0409266	1	YGL229C, YMR277W, YAL016W
UP_SEQ_FEATURE	compositionally biased region:Asp-rich	3	8.41663	0.047721	1	YML059C, YDR457W, YHR080C
GOTERM_BP_DIRECT	GO:0000447~endonucleolytic cleavage in ITS1 to separate SSU-rRNA from 5.8S rRNA and LSU-rRNA from tricistronic rRNA transcript (SSU-rRNA, 5.8S rRNA, LSU-rRNA)	5	7.42716	0.00416745	0.284525	YML093W, YKL099C, YDR457W, YJR002W, YDL153C
UP_SEQ_FEATURE	compositionally biased region:Poly-Glu	8	7.16972	0.000103052	0.03174	YML093W, YAL035W, YOR042W, YGL244W, YMR044W, YJR002W, YOR206W, YDL153C
KEGG_PATHWAY	sce04011:MAPK signaling pathway - yeast	4	6.58824	0.0192139	0.211353	YBL105C, YMR037C, YNR031C, YLR182W
GOTERM_CC_DIRECT	GO:0005938~cell cortex	4	6.13396	0.0261204	0.432852	YBL007C, YHR158C, YDR348C, YNR031C
UP_SEQ_FEATURE	compositionally biased region:Poly-Asp	4	5.26755	0.0386625	1	YKL125W, YGR274C, YNL216W, YPR083W
GOTERM_CC_DIRECT	GO:0032040~small-subunit processome	4	4.95435	0.0451025	0.653986	YML093W, YKL099C, YJR002W, YDL153C
GOTERM_BP_DIRECT	GO:0042273~ribosomal large subunit biogenesis	4	4.82065	0.0481701	1	YPL093W, YJR067C, YNL227C, YOR206W
GOTERM_CC_DIRECT	GO:0030687~preribosome, large subunit precursor	6	4.24659	0.0126057	0.292452	YPL093W, YAL035W, YDL031W, YNL227C, YNL224C, YOR206W
KEGG_PATHWAY	sce04111:Cell cycle - yeast	6	4.13115	0.0107952	0.211353	YDR325W, YGR233C, YFL008W, YAL016W, YLR182W, YMR199W
GOTERM_CC_DIRECT	GO:0005654~nucleoplasm	8	3.32421	0.00941916	0.273156	YML093W, YOR207C, YKL099C, YGR047C, YGL244W, YJR002W, YOR206W, YDL153C
GOTERM_CC_DIRECT	GO:0005935~cellular bud neck	9	3.05084	0.00841851	0.273156	YBL105C, YBL007C, YFL047W, YHR158C, YDR348C, YNR031C, YAL016W, YER032W, YOL070C
UP_KEYWORDS	Ribosome biogenesis	8	2.90454	0.0187327	0.374654	YML093W, YPL093W, YDL031W, YOR119C, YKL099C, YJR002W, YOR206W, YDL153C
GOTERM_BP_DIRECT	GO:0006364~rRNA processing	9	2.79059	0.0138407	0.63667	YML093W, YPL093W, YDL031W, YKL099C, YDR457W, YNL227C, YNL224C, YJR002W, YDL153C
GOTERM_CC_DIRECT	GO:0005730~nucleolus	11	2.61429	0.00822107	0.273156	YML093W, YPL093W, YKL125W, YDL031W, YKL099C, YDR457W, YNL227C, YNL224C, YJR002W, YOR206W, YDL153C
GOTERM_BP_DIRECT	GO:0042254~ribosome biogenesis	8	2.56778	0.033629	1	YML093W, YPL093W, YDL031W, YOR119C, YKL099C, YJR002W, YOR206W, YDL153C
UP_KEYWORDS	Transcription	19	2.33862	0.000827002	0.0330801	YMR037C, YDR138W, YJR084W, YOR304W, YLL022C, YMR044W, YMR091C, YNL103W, YKL125W, YOR207C, YGR274C, YML098W, YGL035C, YGR047C, YDR457W, YGL244W, YER088C, YNL216W, YLR182W
UP_KEYWORDS	Cell cycle	11	2.32104	0.0179324	0.374654	YBL105C, YGL229C, YOR119C, YJL098W, YFR040W, YDR325W, YOR322C, YDR457W, YFL008W, YMR199W, YDL153C
UP_KEYWORDS	Transcription regulation	17	2.31617	0.00198607	0.059582	YMR037C, YDR138W, YOR304W, YLL022C, YMR044W, YMR091C, YNL103W, YKL125W, YGR274C, YML098W, YGL035C, YGR047C, YDR457W, YGL244W, YER088C, YNL216W, YLR182W
GOTERM_BP_DIRECT	GO:0006351~transcription, DNA-templated	19	2.30284	0.000952463	0.148299	YMR037C, YDR138W, YJR084W, YOR304W, YLL022C, YMR044W, YMR091C, YNL103W, YKL125W, YOR207C, YGR274C, YML098W, YGL035C, YGR047C, YDR457W, YGL244W, YER088C, YNL216W, YLR182W
GOTERM_BP_DIRECT	GO:0007049~cell cycle	11	2.26648	0.0205853	0.828559	YBL105C, YGL229C, YOR119C, YJL098W, YFR040W, YDR325W, YOR322C, YDR457W, YFL008W, YMR199W, YDL153C
GOTERM_BP_DIRECT	GO:0006355~regulation of transcription, DNA-templated	17	2.1333	0.00441809	0.284525	YMR037C, YDR138W, YOR304W, YLL022C, YMR044W, YMR091C, YNL103W, YKL125W, YGR274C, YML098W, YGL035C, YGR047C, YDR457W, YGL244W, YER088C, YNL216W, YLR182W
UP_KEYWORDS	Phosphoprotein	65	2.02022	3.77547e-12	4.53057e-10	YNR006W, YBL105C, YFR040W, YER032W, YPR083W, YML059C, YML098W, YOR042W, YGL035C, YLR247C, YOR322C, YGL244W, YBL007C, YLL043W, YDR002W, YDR325W, YJR002W, YBR148W, YMR091C, YNR013C, YML093W, YPL093W, YOR119C, YGR233C, YGR047C, YER088C, YDL122W, YLR182W, YHR080C, YFR003C, YDR138W, YOR304W, YMR277W, YNL224C, YOL070C, YNL103W, YHR158C, YNL268W, YDR022C, YGR250C, YPR135W, YDR457W, YNL216W, YGR202C, YGR…
GOTERM_MF_DIRECT	GO:0003677~DNA binding	14	1.90417	0.025774	1	YMR037C, YOR304W, YMR044W, YNL103W, YOR207C, YML098W, YPR135W, YGL035C, YGR047C, YGL244W, YER088C, YNL216W, YLR182W, YGR258C
UP_KEYWORDS	Nucleus	50	1.88593	3.70029e-07	2.22018e-05	YGL082W, YML098W, YGL035C, YLR247C, YGL244W, YBL007C, YDR002W, YJR050W, YKL099C, YDR325W, YJR002W, YMR091C, YML093W, YPL093W, YGR233C, YJR067C, YGR047C, YER088C, YFL008W, YLR182W, YFR003C, YDR138W, YOR304W, YPR057W, YMR277W, YNL224C, YNL103W, YKL125W, YOR207C, YGR274C, YPR135W, YDR457W, YNL216W, YGR258C, YDR395W, YMR037C, YJR084W, YNL227C, YMR044W, YLL022C, YMR308C, YDL153C, YOR206W, YLR011W, YDL…
GOTERM_CC_DIRECT	GO:0005634~nucleus	58	1.70186	4.75791e-07	5.51918e-05	YBL105C, YGR017W, YGL082W, YOL052C, YML098W, YGL035C, YLR247C, YGL244W, YBL007C, YDR002W, YJR050W, YKL099C, YDR325W, YJR002W, YMR199W, YMR091C, YML093W, YPL093W, YOR119C, YGR233C, YJR067C, YGR047C, YER088C, YFL008W, YLR182W, YFR003C, YDR138W, YOR304W, YPR057W, YMR277W, YNL224C, YNL103W, YKL125W, YOR207C, YGR274C, YPR135W, YDR457W, YNL216W, YAL016W, YGR202C, YGR258C, YDR395W, YMR037C, YJR084W, YNL…
GOTERM_CC_DIRECT	GO:0005737~cytoplasm	47	1.29143	0.0204255	0.394892	YBL105C, YGR271W, YFR040W, YGR017W, YNL224C, YOL070C, YPR083W, YHR158C, YGL229C, YOL052C, YGL082W, YDR022C, YJL098W, YOR042W, YGR250C, YGL035C, YOR322C, YDR457W, YAL016W, YFL047W, YDR395W, YBL007C, YLL043W, YDR002W, YIL045W, YMR037C, YJR050W, YDR325W, YJR084W, YNL227C, YML088W, YNR031C, YMR308C, YMR199W, YAL035W, YLR011W, YOR119C, YGR047C, YGR233C, YJR067C, YDR267C, YPR174C, YER088C, YDR348C, YDL…
